# HEIP1 is required for efficient meiotic crossover implementation and is conserved from plants to humans

**DOI:** 10.1101/2022.12.22.521598

**Authors:** Dipesh Kumar Singh, Qichao Lian, Stephanie Durand, Aurelie Chambon, Aurelie Hurel, Birgit Walkemeier, Victor Solier, Rajeev Kumar, Raphaёl Mercier

## Abstract

Crossovers (CO) shuffle genetic information and physically connect homologous chromosome pairs, ensuring their balanced segregation during meiosis. COs arising from the major class I pathway require the activity of a well-conserved ZMMs group of proteins which, in conjunction with MLH1, facilitate the maturation of DNA recombination intermediates specifically into COs. The HEIP1 protein was identified in rice and proposed to be a new, plant-specific member of the ZMM group. Here we establish and decipher the function of the *Arabidopsis thaliana* HEIP1 homolog in meiotic crossover formation and report its wide conservation in eukaryotes. We show that the loss of Arabidopsis HEIP1 elicits a marked reduction in meiotic COs and their redistribution towards chromosome ends. Epistasis analysis showed that *AtHEIP1* acts specifically in the class I CO pathway. Further, we show that HEI1P acts both prior to crossover designation, as the number of MLH1 foci is reduced in *heip1*, and at the maturation step of MLH1-marked sites into COs. Despite the HEIP1 protein being predicted to be primarily unstructured and very divergent at the sequence level, we identified homologs of HEIP1 in an extensive range of eukaryotes, including mammals.
