## supplemental dataset 1 for "HEIP1 is required for efficient meiotic crossover implementation and is conserved from plants to humans"

### Sheet: Sheet1
	primer name	preimer sequence(5´-3´)	Detail
1	msh4-LP	CTTCTTGCAGGTTGTGTTTG	N636296
2	msh4-RP	GCCAGCTGTTTTTGTTGTC
3	mus81LP	CATGCTGACAGTTGAAGGTC	N607515
4	mus81RP	CCTCAAACGTTTCTCCAAAT
5	zyp1abF	ATAGATCGATTTCGTCATCT	mboI digetioon
6	zyp1abR	GAGGTGAAATATGAATCTGCT	wild type get cut
7	hei10 LP	GGAGAACAGAGAGACCATTCGCAAA	N514624
8	hei10 RP	TTGTGACCATTAGGACTTCCACC
9	FANCM F	ACAATATATGTTTCGTGCAGGTAAGACATTGGAAG	mboII digetioon
10	FANCM R	CACCAATAGATGTTGCGACAAT	mutant get cut
11	MLH1 LP	ATGATCGACGATTCGTCTCTTACGG	SK25975
12	MLH1 RP	TTGCAGATTCAATACAACAACAC
13	HEI10-OEX -F	TATTTCTGTGTCTTGAGCTTAGTGC	Ziolkowski et al. 2017
14	HEI10-OEX -R	CAGTCACGACGTTGTAAAACGACG
15	Hei10 wt F	TACCCATCTACTATTCATTC
16	Hei10 wt -R	ACTCTTTCATCTAATTTCTTC
17	HEIP1-1 F	ACAAAGAAAACTGGCTTGCC	same primer set used for
18	HEIP1-1 R	CGTTTCTATGCTCCGAGCTC	heip1-2
19	HEIP1-3 F	GTTGGTGAATctgaaatacag	GK-175
20	HEIP1-3 R	AGATACATCACATGTCAGGG
21	HEIP1-4F	gtttctatgctccgagctc	big deltion same primer set
22	HEIP1-4 R for wild type	acaaagaaaactggcttgcC	used for heip1-5
23	HEIP1-4 R for mutant	gccttcatgaagtatagacc
24	LB- gabi	CCCATTTGGACGTGAATGTAGACAC
25	LB- Salk2	GCTTTCTTCCCTTCCTTTCTC
26	p SK tail -	TTCTCATCTAAGCCCCCATTTGG
	heip1 Six guides seq	ggggacaagtttgtacaaaaaagcaggcttccatcttcattcttaagatatgaagataatcttcaaaaggcccctgggaatctgaaagaagagaagcaggcccatttatatgggaaagaacaatagtatttcttatataggcccatttaagttgaaaacaatcttcaaaagtcccacatcgcttagataagaaaacgaagctgagtttatatacagctagagtcgaagtagtgattgttgggtcgaattgttcgtgggtttaagagctatgctggaaacagcatagcaagtttaaataaggctagtccgttatcaacttgaaaaagtggcaccgagtcggtgctttttttgttttttatgtctcatcttcattcttaagatatgaagataatcttcaaa…
	These are six guide RNA sequence separated by different colors and border is Gateway recombination sequence.
	heip1-1 - T-DNA insertion at 44 base pairs down Stream of the start codon in intron 1.
	heip1-2-T-DNA insertion at 154 base pairs down Stream of the start codon in intron 1.
	heip1-3- T-DNA insertion at 2830 base pairs down Stream of the start codon in intron 12.
	heip1-4- (deletion line) – from 24 base pairs down Stream of start codon to 399 base pairs down Stream of stop codon.
	heip1-5 (deletion line in ler) from 80 base pairs up Stream of start codon to 399 base pairs down
	Stream of stop codon.
